# Biologically informed deep learning to infer gene program activity in single cells

**DOI:** 10.1101/2022.02.05.479217

**Authors:** Mohammad Lotfollahi, Sergei Rybakov, Karin Hrovatin, Soroor Hediyeh-zadeh, Carlos Talavera-López, Alexander V Misharin, Fabian J. Theis

**Author notes:** equal contribution (Mohammad Lotfollahi, Sergei Rybakov).

## Abstract

The increasing availability of large-scale single-cell datasets has enabled the detailed description of cell states across multiple biological conditions and perturbations. In parallel, recent advances in unsupervised machine learning, particularly in transfer learning, have enabled fast and scalable mapping of these new single-cell datasets onto reference atlases. The resulting large-scale machine learning models however often have millions of parameters, rendering interpretation of the newly mapped datasets challenging. Here, we propose expiMap, a deep learning model that enables interpretable reference mapping using biologically understandable entities, such as curated sets of genes and gene programs. The key concept is the substitution of the uninterpretable nodes in an autoencoder’s bottleneck by labeled nodes mapping to interpretable lists of genes, such as gene ontologies, biological pathways, or curated gene sets, for which activities are learned as constraints during reconstruction. This is enabled by the incorporation of predefined gene programs into the reference model, and at the same time allowing the model to learn *de novo* new programs and refine existing programs during reference mapping. We show that the model retains similar integration performance as existing methods while providing a biologically interpretable framework for understanding cellular behavior. We demonstrate the capabilities of expiMap by applying it to 15 datasets encompassing five different tissues and species. The interpretable nature of the mapping revealed unreported associations between interferon signaling via the RIG-I/MDA5 and GPCRs pathways, with differential behavior in CD8^+^ T cells and CD14^+^ monocytes in severe COVID-19, as well as the role of annexins in the cellular communications between lymphoid and myeloid compartments for explaining patient response to the applied drugs. Finally, expiMap enabled the direct comparison of a diverse set of pancreatic beta cells from multiple studies where we observed a strong, previously unreported correlation between the unfolded protein response and asparagine N-linked glycosylation. Altogether, expiMap enables the interpretable mapping of single cell transcriptome data sets across cohorts, disease states and other perturbations.
