## Supplementary Table 1 for "Biologically informed deep learning to infer gene program activity in single cells"

	decoder_weights	group
CD79A	1.1798915	SIGNALING_BY_THE_B_CELL_RECEPTOR
CD19	0.9669674	SIGNALING_BY_THE_B_CELL_RECEPTOR
BLNK	0.93202734	SIGNALING_BY_THE_B_CELL_RECEPTOR
BLK	0.9123204	SIGNALING_BY_THE_B_CELL_RECEPTOR
CD79B	0.78843415	SIGNALING_BY_THE_B_CELL_RECEPTOR
NR4A1	0.5344485	SIGNALING_BY_THE_B_CELL_RECEPTOR
TRIB3	0.516537	SIGNALING_BY_THE_B_CELL_RECEPTOR
REL	0.47820008	SIGNALING_BY_THE_B_CELL_RECEPTOR
BTK	0.3582273	SIGNALING_BY_THE_B_CELL_RECEPTOR
RASGRP3	0.3292847	SIGNALING_BY_THE_B_CELL_RECEPTOR
PLCG2	0.3069234	SIGNALING_BY_THE_B_CELL_RECEPTOR
LYN	0.26870576	SIGNALING_BY_THE_B_CELL_RECEPTOR
CASP9	0.25173652	SIGNALING_BY_THE_B_CELL_RECEPTOR
CARD11	0.2221347	SIGNALING_BY_THE_B_CELL_RECEPTOR
PIK3R1	-0.19748639	SIGNALING_BY_THE_B_CELL_RECEPTOR
CBL	-0.19419524	SIGNALING_BY_THE_B_CELL_RECEPTOR
FBXW11	0.19267319	SIGNALING_BY_THE_B_CELL_RECEPTOR
FOXO1	0.17157422	SIGNALING_BY_THE_B_CELL_RECEPTOR
FYN	-0.16689749	SIGNALING_BY_THE_B_CELL_RECEPTOR
PLCG1	0.15851769	SIGNALING_BY_THE_B_CELL_RECEPTOR
PSMA6	-0.1491146	SIGNALING_BY_THE_B_CELL_RECEPTOR
NFKBIE	0.13707797	SIGNALING_BY_THE_B_CELL_RECEPTOR
SH3KBP1	-0.13326772	SIGNALING_BY_THE_B_CELL_RECEPTOR
CD74	0.12940812	B_CELLS_DEG
AKT2	0.12818626	SIGNALING_BY_THE_B_CELL_RECEPTOR
PRKCB	0.1272663	SIGNALING_BY_THE_B_CELL_RECEPTOR
FOXO3	-0.12570289	SIGNALING_BY_THE_B_CELL_RECEPTOR
GSK3A	-0.1219249	SIGNALING_BY_THE_B_CELL_RECEPTOR
CREB1	0.11708391	SIGNALING_BY_THE_B_CELL_RECEPTOR
IKBKG	0.11590561	SIGNALING_BY_THE_B_CELL_RECEPTOR
THEM4	-0.099250816	SIGNALING_BY_THE_B_CELL_RECEPTOR
PSMD12	0.096997686	SIGNALING_BY_THE_B_CELL_RECEPTOR
PSME4	-0.09617919	SIGNALING_BY_THE_B_CELL_RECEPTOR
PSMD14	0.096080236	SIGNALING_BY_THE_B_CELL_RECEPTOR
SHC1	0.08679682	SIGNALING_BY_THE_B_CELL_RECEPTOR
NFKBIA	0.08654578	SIGNALING_BY_THE_B_CELL_RECEPTOR
CDKN1A	0.0841625	SIGNALING_BY_THE_B_CELL_RECEPTOR
IKBKB	0.07987865	SIGNALING_BY_THE_B_CELL_RECEPTOR
PSME2	-0.07526375	SIGNALING_BY_THE_B_CELL_RECEPTOR
ITPR3	0.072709076	SIGNALING_BY_THE_B_CELL_RECEPTOR
PDPK1	-0.07075111	SIGNALING_BY_THE_B_CELL_RECEPTOR
RASGRP1	-0.06991288	SIGNALING_BY_THE_B_CELL_RECEPTOR
ORAI1	0.069359936	SIGNALING_BY_THE_B_CELL_RECEPTOR
PSMD1	0.06096191	SIGNALING_BY_THE_B_CELL_RECEPTOR
CHUK	0.05498524	SIGNALING_BY_THE_B_CELL_RECEPTOR
AKT3	-0.051914003	SIGNALING_BY_THE_B_CELL_RECEPTOR
PIK3CD	-0.05087874	SIGNALING_BY_THE_B_CELL_RECEPTOR
RICTOR	0.047240682	SIGNALING_BY_THE_B_CELL_RECEPTOR
BCL10	0.044772785	SIGNALING_BY_THE_B_CELL_RECEPTOR
CBLB	-0.041106306	SIGNALING_BY_THE_B_CELL_RECEPTOR
PTEN	0.040463176	SIGNALING_BY_THE_B_CELL_RECEPTOR
MDM2	-0.039963458	SIGNALING_BY_THE_B_CELL_RECEPTOR
NCK1	-0.03817039	SIGNALING_BY_THE_B_CELL_RECEPTOR
SOS1	0.038123112	SIGNALING_BY_THE_B_CELL_RECEPTOR
PSMB9	-0.03593404	SIGNALING_BY_THE_B_CELL_RECEPTOR
HERPUD1	0.034219403	B_CELLS_DEG
AKT1	-0.033321213	SIGNALING_BY_THE_B_CELL_RECEPTOR
CDKN1B	-0.026793325	SIGNALING_BY_THE_B_CELL_RECEPTOR
NFKBIB	0.025312549	SIGNALING_BY_THE_B_CELL_RECEPTOR
PSMA4	-0.022959163	SIGNALING_BY_THE_B_CELL_RECEPTOR
STIM1	-0.02038212	SIGNALING_BY_THE_B_CELL_RECEPTOR
ITPR2	0.01861582	SIGNALING_BY_THE_B_CELL_RECEPTOR
KRAS	0.018470293	SIGNALING_BY_THE_B_CELL_RECEPTOR
MALT1	0.015072935	SIGNALING_BY_THE_B_CELL_RECEPTOR
PIK3AP1	0.015026962	SIGNALING_BY_THE_B_CELL_RECEPTOR
TSC2	-0.010741741	SIGNALING_BY_THE_B_CELL_RECEPTOR
CXCR4	0.0061137513	B_CELLS_DEG
SYK	0.006012473	SIGNALING_BY_THE_B_CELL_RECEPTOR
SOCS1	0.003146362	OTHERS
IRF8	0.0031277915	B_CELLS_DEG
CYBA	-0.0018351875	OTHERS
PSMC6	-0.0017630033	SIGNALING_BY_THE_B_CELL_RECEPTOR
H3F3B	-0.0004970938	OTHERS
TCF4	0.00042250392	B_CELLS_DEG
RPS12	-0.00018608908	B_CELLS_DEG
GALNT2	0.00013567449	OTHERS
RPS5	0.00011049211	B_CELLS_DEG
MT2A	-0.00010378542	OTHERS
GSTO1	-9.9388766e-05	B_CELLS_DEG
RGS2	8.0788974e-05	OTHERS
GBP4	5.4265023e-05	OTHERS
IFITM3	-4.9500144e-05	OTHERS
IRF1	3.9078528e-05	OTHERS
HLA-DMA	1.1856144e-05	B_CELLS_DEG
