## Supplementary Table 2 for "Biologically informed deep learning to infer gene program activity in single cells"

term	bf
TRANSLATION	1.712806917549412
METABOLISM_OF_MRNA	1.450660079014174
NEUROTRANSMITTER_RECEPTOR_BINDING_AND_DOWNSTREAM_TRANSMISSION_IN_THE_POSTSYNAPTIC_CELL	1.4364222187071838
ASPARAGINE_N_LINKED_GLYCOSYLATION	1.3938113095654074
AMYLOIDS	1.3571739092922182
INTEGRIN_CELL_SURFACE_INTERACTIONS	-1.3412778203978135
LIPID_DIGESTION_MOBILIZATION_AND_TRANSPORT	1.2974173119439243
IMMUNOREGULATORY_INTERACTIONS_BETWEEN_A_LYMPHOID_AND_A_NON_LYMPHOID_CELL	-1.2767731819195787
METABOLISM_OF_NUCLEOTIDES	1.2668322550997673
UNFOLDED_PROTEIN_RESPONSE	1.2453852285319316
TCA_CYCLE_AND_RESPIRATORY_ELECTRON_TRANSPORT	1.1959302132999021
MEMBRANE_TRAFFICKING	1.1936879377252914
INTEGRATION_OF_ENERGY_METABOLISM	1.1819598109559435
PRE_NOTCH_EXPRESSION_AND_PROCESSING	1.174735984137982
GLYCEROPHOSPHOLIPID_BIOSYNTHESIS	-1.160920862003941
TRANSPORT_OF_GLUCOSE_AND_OTHER_SUGARS_BILE_SALTS_AND_ORGANIC_ACIDS_METAL_IONS_AND_AMINE_COMPOUNDS	-1.1603703342817033
PHOSPHOLIPID_METABOLISM	1.1565210670860637
INNATE_IMMUNE_SYSTEM	-1.1082354583568719
MITOCHONDRIAL_PROTEIN_IMPORT	1.097545906266338
L1CAM_INTERACTIONS	1.0470083157130583
COLLAGEN_FORMATION	1.045968555180193
PROTEIN_FOLDING	1.0257957355529508
SRP_DEPENDENT_COTRANSLATIONAL_PROTEIN_TARGETING_TO_MEMBRANE	-1.0216814699667032
GLUCONEOGENESIS	1.0175751549295338
CHONDROITIN_SULFATE_DERMATAN_SULFATE_METABOLISM	1.0073437745527882
POST_TRANSLATIONAL_PROTEIN_MODIFICATION	0.9976688503825756
SLC_MEDIATED_TRANSMEMBRANE_TRANSPORT	0.9920872696739782
ANTIGEN_PROCESSING_UBIQUITINATION_PROTEASOME_DEGRADATION	0.9648910231692909
LOSS_OF_NLP_FROM_MITOTIC_CENTROSOMES	0.9573953108305877
S_PHASE	0.954404025199977
SIGNALING_BY_ERBB4	0.9469431228422331
GLUCOSE_METABOLISM	0.9390117880751733
METABOLISM_OF_AMINO_ACIDS_AND_DERIVATIVES	0.9286434998390201
TRANSMISSION_ACROSS_CHEMICAL_SYNAPSES	0.9129331461772189
MHC_CLASS_II_ANTIGEN_PRESENTATION	0.9051174312739619
APOPTOSIS	0.9051174312739619
METABOLISM_OF_VITAMINS_AND_COFACTORS	0.8978136505220589
ION_TRANSPORT_BY_P_TYPE_ATPASES	0.8900476221073697
PROTEOLYTIC_CLEAVAGE_OF_SNARE_COMPLEX_PROTEINS	0.8866579035871034
HIV_INFECTION	0.8823067103421016
ANTIVIRAL_MECHANISM_BY_IFN_STIMULATED_GENES	0.8818237292342763
G_ALPHA_I_SIGNALLING_EVENTS	0.8784455628544394
SPHINGOLIPID_METABOLISM	0.8683391875460411
GOLGI_ASSOCIATED_VESICLE_BIOGENESIS	0.8630620160152481
PLATELET_ACTIVATION_SIGNALING_AND_AGGREGATION	0.8606670434673962
SIGNALING_BY_EGFR_IN_CANCER	0.8558840608165481
MITOTIC_M_M_G1_PHASES	0.8558840608165481
SIGNALING_BY_NODAL	0.8501566387759459
CELL_JUNCTION_ORGANIZATION	0.8449180401283756
PEROXISOMAL_LIPID_METABOLISM	0.8335261544572947
LATENT_INFECTION_OF_HOMO_SAPIENS_WITH_MYCOBACTERIUM_TUBERCULOSIS	0.8278493771656339
MRNA_PROCESSING	0.8259599242116996
CHOLESTEROL_BIOSYNTHESIS	0.8231283585958189
DNA_REPAIR	0.8212423835809152
FATTY_ACID_TRIACYLGLYCEROL_AND_KETONE_BODY_METABOLISM	0.8151224883465333
REGULATION_OF_HYPOXIA_INDUCIBLE_FACTOR_HIF_BY_OXYGEN	0.8024578807229132
GLYCOSAMINOGLYCAN_METABOLISM	0.8019899980518648
SIGNALING_BY_FGFR_IN_DISEASE	0.7954483588326602
PHASE_II_CONJUGATION	0.7935822915027664
RESPONSE_TO_ELEVATED_PLATELET_CYTOSOLIC_CA2_	-0.7912515525929236
FACTORS_INVOLVED_IN_MEGAKARYOCYTE_DEVELOPMENT_AND_PLATELET_PRODUCTION	0.7819489258472093
TOLL_RECEPTOR_CASCADES	0.774993051565437
RNA_POL_I_RNA_POL_III_AND_MITOCHONDRIAL_TRANSCRIPTION	0.7736040223927999
ORC1_REMOVAL_FROM_CHROMATIN	0.7731411707202578
PEPTIDE_LIGAND_BINDING_RECEPTORS	0.7694411922325843
SIGNALING_BY_ERBB2	-0.7537718023747255
GENERIC_TRANSCRIPTION_PATHWAY	0.7510158155493838
REGULATION_OF_INSULIN_SECRETION	0.7386473585051769
SIGNALING_BY_RHO_GTPASES	0.7354495602490279
EXTRACELLULAR_MATRIX_ORGANIZATION	0.7345365649770088
AQUAPORIN_MEDIATED_TRANSPORT	0.7322553574703972
SIGNALING_BY_ILS	0.7308875085411972
NGF_SIGNALLING_VIA_TRKA_FROM_THE_PLASMA_MEMBRANE	0.7299759729965645
HIV_LIFE_CYCLE	0.7240580471323548
PPARA_ACTIVATES_GENE_EXPRESSION	0.723148676942635
DEADENYLATION_DEPENDENT_MRNA_DECAY	0.7136174919694203
MAP_KINASE_ACTIVATION_IN_TLR_CASCADE	-0.7127113862047609
TRNA_AMINOACYLATION	0.7127113862047609
PKB_MEDIATED_EVENTS	0.7118055611445919
TRANS_GOLGI_NETWORK_VESICLE_BUDDING	0.707280628872541
CELL_CELL_COMMUNICATION	0.7036656847496394
ENDOSOMAL_SORTING_COMPLEX_REQUIRED_FOR_TRANSPORT_ESCRT	0.6955481420959777
CLASS_A1_RHODOPSIN_LIKE_RECEPTORS	0.6941973644371244
INTERFERON_SIGNALING	-0.6825159506837328
NCAM_SIGNALING_FOR_NEURITE_OUT_GROWTH	-0.6816192439269498
METABOLISM_OF_PORPHYRINS	0.6771396579608546
MITOTIC_G1_G1_S_PHASES	0.6762445270058731
PYRUVATE_METABOLISM_AND_CITRIC_ACID_TCA_CYCLE	0.6713259590215863
AUTODEGRADATION_OF_CDH1_BY_CDH1_APC_C	0.6690928348554505
INSULIN_SYNTHESIS_AND_PROCESSING	0.6548385988154126
G_ALPHA_Q_SIGNALLING_EVENTS	0.6526171994729831
NETRIN1_SIGNALING	0.6499535713172775
RNA_POL_II_TRANSCRIPTION	0.6499535713172775
G_ALPHA_S_SIGNALLING_EVENTS	-0.6428614121695089
TRANSCRIPTIONAL_REGULATION_OF_WHITE_ADIPOCYTE_DIFFERENTIATION	-0.6406483221186796
MITOTIC_G2_G2_M_PHASES	0.6362266839245718
RIG_I_MDA5_MEDIATED_INDUCTION_OF_IFN_ALPHA_BETA_PATHWAYS	0.6357848515466428
CHROMOSOME_MAINTENANCE	0.6322523493282217
INTERFERON_ALPHA_BETA_SIGNALING	0.6278420821508389
G_ALPHA1213_SIGNALLING_EVENTS	0.6155245751410979
ASSOCIATION_OF_TRIC_CCT_WITH_TARGET_PROTEINS_DURING_BIOSYNTHESIS	0.608068171320077
SMOOTH_MUSCLE_CONTRACTION	0.6023772716634341
PURINE_METABOLISM	0.6001909877597216
MUSCLE_CONTRACTION	0.5945131476618095
OPIOID_SIGNALLING	0.5945131476618095
GROWTH_HORMONE_RECEPTOR_SIGNALING	0.5792725372769199
IRON_UPTAKE_AND_TRANSPORT	0.5788380593248819
BILE_ACID_AND_BILE_SALT_METABOLISM	-0.574930143489371
POTASSIUM_CHANNELS	0.5718936062623893
HEPARAN_SULFATE_HEPARIN_HS_GAG_METABOLISM	0.563231859793725
ABC_FAMILY_PROTEINS_MEDIATED_TRANSPORT	0.563231859793725
TRANSCRIPTION	0.5550222304566851
SEMAPHORIN_INTERACTIONS	0.5476922076990901
TRANSPORT_OF_INORGANIC_CATIONS_ANIONS_AND_AMINO_ACIDS_OLIGOPEPTIDES	0.5446781412773272
PREFOLDIN_MEDIATED_TRANSFER_OF_SUBSTRATE_TO_CCT_TRIC	-0.5305011943300577
SIGNALING_BY_HIPPO	0.5266438342048785
SIGNALING_BY_NOTCH1	0.524930682104596
MICRORNA_MIRNA_BIOGENESIS	0.5223623644437221
P75_NTR_RECEPTOR_MEDIATED_SIGNALLING	0.5210788375879996
RAP1_SIGNALLING	0.5206510886163958
PROCESSING_OF_CAPPED_INTRON_CONTAINING_PRE_MRNA	0.518513041507593
SIGNALING_BY_TGF_BETA_RECEPTOR_COMPLEX	0.5155217207671193
RECRUITMENT_OF_MITOTIC_CENTROSOME_PROTEINS_AND_COMPLEXES	0.5138134080928611
SIGNALING_BY_FGFR_MUTANTS	0.5052827859316313
HOST_INTERACTIONS_OF_HIV_FACTORS	0.49379487685002427
PLATELET_HOMEOSTASIS	-0.480220748677311
CELL_CYCLE_CHECKPOINTS	0.47302718601279115
MITOTIC_PROMETAPHASE	0.4709137248676099
METABOLISM_OF_NON_CODING_RNA	0.463735645162299
NONSENSE_MEDIATED_DECAY_ENHANCED_BY_THE_EXON_JUNCTION_COMPLEX	0.45825444342483057
ION_CHANNEL_TRANSPORT	-0.4519383707382331
REGULATION_OF_BETA_CELL_DEVELOPMENT	0.4506762230316952
BIOLOGICAL_OXIDATIONS	0.436815637991339
ENOS_ACTIVATION_AND_REGULATION	0.382599842574585
OLFACTORY_SIGNALING_PATHWAY	0.38135553563601143
METABOLISM_OF_STEROID_HORMONES_AND_VITAMINS_A_AND_D	0.37886779558812267
INTERFERON_GAMMA_SIGNALING	0.3776243603506455
SIGNALING_BY_WNT	0.37182545928415833
SIGNAL_TRANSDUCTION_BY_L1	0.3594198960459578
DNA_REPLICATION	0.3433333270004578
SIGNALING_BY_NOTCH	0.3429214373892877
SIGNALING_BY_BMP	0.33304464114826715
CIRCADIAN_CLOCK	0.33263346031336993
GASTRIN_CREB_SIGNALLING_PATHWAY_VIA_PKC_AND_MAPK	-0.3190798984545701
ANTIGEN_PROCESSING_CROSS_PRESENTATION	0.2949191765258202
DOWNSTREAM_SIGNALING_EVENTS_OF_B_CELL_RECEPTOR_BCR	0.2928756767492381
LATE_PHASE_OF_HIV_LIFE_CYCLE	-0.2810352052296088
O_LINKED_GLYCOSYLATION_OF_MUCINS	-0.27410337959587083
PHASE1_FUNCTIONALIZATION_OF_COMPOUNDS	-0.27002890057150075
RESPIRATORY_ELECTRON_TRANSPORT	0.25659872491196467
FORMATION_OF_FIBRIN_CLOT_CLOTTING_CASCADE	0.25375289630266995
G1_S_TRANSITION	-0.23751025566822803
DIABETES_PATHWAYS	-0.23710459770777437
ACTIVATION_OF_THE_MRNA_UPON_BINDING_OF_THE_CAP_BINDING_COMPLEX_AND_EIFS_AND_SUBSEQUENT_BINDING_TO_43S	-0.23386003011573298
VIF_MEDIATED_DEGRADATION_OF_APOBEC3G	0.2241336058476241
SIGNALING_BY_SCF_KIT	0.2184647592621788
SIGNALING_BY_THE_B_CELL_RECEPTOR_BCR	-0.2164410229044028
SIGNALING_BY_ROBO_RECEPTOR	0.20956359533097746
SIGNALING_BY_INSULIN_RECEPTOR	0.1950157141196749
MEIOSIS	0.1821015589926791
APOPTOTIC_EXECUTION_PHASE	0.17121705040500534
CELL_SURFACE_INTERACTIONS_AT_THE_VASCULAR_WALL	0.13621020483427582
CLASS_B_2_SECRETIN_FAMILY_RECEPTORS	0.13339746465051905
SIGNALING_BY_PDGF	0.13138868771189882
TCR_SIGNALING	0.11853860803814353
MYOGENESIS	0.10289067494166004
REVERSIBLE_HYDRATION_OF_CARBON_DIOXIDE	0.0868545593419221
BMAL1_CLOCK_NPAS2_ACTIVATES_CIRCADIAN_EXPRESSION	0.06161948983571586
DOWNSTREAM_SIGNAL_TRANSDUCTION	0.06161948983571586
REGULATION_OF_MITOTIC_CELL_CYCLE	-0.05521402279364973
MRNA_SPLICING	0.04080566118956197
RNA_POL_III_TRANSCRIPTION_INITIATION_FROM_TYPE_3_PROMOTER	0.040405496284270925
PI3K_AKT_ACTIVATION	-0.03800457365728582
REGULATION_OF_ORNITHINE_DECARBOXYLASE_ODC	0.037204290794626615
NOTCH1_INTRACELLULAR_DOMAIN_REGULATES_TRANSCRIPTION	-0.0364040198442106
TRANSPORT_OF_MATURE_MRNA_DERIVED_FROM_AN_INTRONLESS_TRANSCRIPT	0.0364040198442106
IL_2_SIGNALING	-0.03600388875593008
TRIGLYCERIDE_BIOSYNTHESIS	0.03360316162335175
MRNA_SPLICING_MINOR_PATHWAY	0.03320305003489654
PLC_BETA_MEDIATED_EVENTS	-0.031602629935203574
NUCLEOTIDE_EXCISION_REPAIR	0.030802435189132282
PI3K_EVENTS_IN_ERBB2_SIGNALING	-0.03000225030373893
DOWNSTREAM_SIGNALING_OF_ACTIVATED_FGFR	-0.029602161478684885
BOTULINUM_NEUROTOXICITY	0.028001829548437107
CROSS_PRESENTATION_OF_SOLUBLE_EXOGENOUS_ANTIGENS_ENDOSOMES	-0.027601752248168077
COSTIMULATION_BY_THE_CD28_FAMILY	0.026001464815149533
INFLUENZA_VIRAL_RNA_TRANSCRIPTION_AND_REPLICATION	-0.025601398238737083
DNA_STRAND_ELONGATION	-0.025601398238737083
CTLA4_INHIBITORY_SIGNALING	0.025201333710995755
REGULATION_OF_MRNA_STABILITY_BY_PROTEINS_THAT_BIND_AU_RICH_ELEMENTS	0.024801271199894948
APC_C_CDC20_MEDIATED_DEGRADATION_OF_MITOTIC_PROTEINS	-0.024801271199894948
NFKB_AND_MAP_KINASES_ACTIVATION_MEDIATED_BY_TLR4_SIGNALING_REPERTOIRE	-0.024401210673404394
SIGNALLING_TO_ERKS	-0.023601095446138864
MYD88_MAL_CASCADE_INITIATED_ON_PLASMA_MEMBRANE	-0.023601095446138864
SMAD2_SMAD3_SMAD4_HETEROTRIMER_REGULATES_TRANSCRIPTION	0.022800987772978232
NEP_NS2_INTERACTS_WITH_THE_CELLULAR_EXPORT_MACHINERY	-0.02160083986673489
NUCLEAR_RECEPTOR_TRANSCRIPTION_PATHWAY	-0.02040070751612566
DEADENYLATION_OF_MRNA	-0.02040070751612566
G1_PHASE	0.02000066670662959
EGFR_DOWNREGULATION	0.018800553751987192
REGULATION_OF_INSULIN_SECRETION_BY_GLUCAGON_LIKE_PEPTIDE1	0.018000486023584727
RNA_POL_I_TRANSCRIPTION_INITIATION	0.01720042405611677
CDT1_ASSOCIATION_WITH_THE_CDC6_ORC_ORIGIN_COMPLEX	-0.016400367593464193
TRANSPORT_OF_MATURE_TRANSCRIPT_TO_CYTOPLASM	-0.015600316379518087
ER_PHAGOSOME_PATHWAY	0.015200292660778936
TRIF_MEDIATED_TLR3_SIGNALING	0.015200292660778936
G2_M_CHECKPOINTS	0.014800270158180195
SIGNALING_BY_FGFR	-0.014800270158180084
P53_INDEPENDENT_G1_S_DNA_DAMAGE_CHECKPOINT	-0.014800270158180084
TRAF6_MEDIATED_INDUCTION_OF_NFKB_AND_MAP_KINASES_UPON_TLR7_8_OR_9_ACTIVATION	0.01440024883971136
ACTIVATION_OF_CHAPERONE_GENES_BY_XBP1S	-0.01440024883971125
FORMATION_OF_THE_TERNARY_COMPLEX_AND_SUBSEQUENTLY_THE_43S_COMPLEX	-0.014000228673361814
INFLUENZA_LIFE_CYCLE	-0.014000228673361814
RESPIRATORY_ELECTRON_TRANSPORT_ATP_SYNTHESIS_BY_CHEMIOSMOTIC_COUPLING_AND_HEAT_PRODUCTION_BY_UNCOUPLING_PROTEINS_	-0.012400158888973167
MRNA_CAPPING	0.012400158888973167
TRANSPORT_TO_THE_GOLGI_AND_SUBSEQUENT_MODIFICATION	0.012400158888973167
SPRY_REGULATION_OF_FGF_SIGNALING	-0.012400158888973167
PI3K_EVENTS_IN_ERBB4_SIGNALING	-0.012400158888973167
SCFSKP2_MEDIATED_DEGRADATION_OF_P27_P21	-0.012000144003086466
APOPTOTIC_CLEAVAGE_OF_CELLULAR_PROTEINS	-0.01160013007726901
MAPK_TARGETS_NUCLEAR_EVENTS_MEDIATED_BY_MAP_KINASES	0.01160013007726901
INSULIN_RECEPTOR_SIGNALLING_CASCADE	0.011200117079514071
RNA_POL_II_PRE_TRANSCRIPTION_EVENTS	0.011200117079514071
ELONGATION_ARREST_AND_RECOVERY	0.01080010497781525
MRNA_3_END_PROCESSING	0.010400093740166927
GLUCOSE_TRANSPORT	0.010400093740166927
SYNTHESIS_OF_DNA	0.00920006489147196
NRAGE_SIGNALS_DEATH_THROUGH_JNK	0.008800056789975308
DESTABILIZATION_OF_MRNA_BY_AUF1_HNRNP_D0	0.008400049392505937
INTERACTIONS_OF_VPR_WITH_HOST_CELLULAR_PROTEINS	0.008400049392505937
PEPTIDE_CHAIN_ELONGATION	0.008400049392505937
GAB1_SIGNALOSOME	-0.008000042667060336
CLEAVAGE_OF_GROWING_TRANSCRIPT_IN_THE_TERMINATION_REGION_	0.00680002620283493
SEMA4D_INDUCED_CELL_MIGRATION_AND_GROWTH_CONE_COLLAPSE	-0.006800026202834819
NUCLEOTIDE_BINDING_DOMAIN_LEUCINE_RICH_REPEAT_CONTAINING_RECEPTOR_NLR_SIGNALING_PATHWAYS	0.006400021845454962
PI_METABOLISM	-0.0060000180000853165
REGULATION_OF_APOPTOSIS	-0.005600014634724593
CYCLIN_E_ASSOCIATED_EVENTS_DURING_G1_S_TRANSITION_	-0.005200011717370723
CELL_DEATH_SIGNALLING_VIA_NRAGE_NRIF_AND_NADE	0.00520001171737039
AUTODEGRADATION_OF_THE_E3_UBIQUITIN_LIGASE_COP1	-0.004800009216022194
FRS2_MEDIATED_CASCADE	0.004800009216022194
IL_3_5_AND_GM_CSF_SIGNALING	0.004400007098678382
SIGNALING_BY_FGFR1_MUTANTS	0.004400007098678382
APC_C_CDH1_MEDIATED_DEGRADATION_OF_CDC20_AND_OTHER_APC_C_CDH1_TARGETED_PROTEINS_IN_LATE_MITOSIS_EARLY_G1	0.004400007098678382
M_G1_TRANSITION	-0.004000005333338108
P53_DEPENDENT_G1_DNA_DAMAGE_RESPONSE	0.004000005333338108
ACTIVATION_OF_NF_KAPPAB_IN_B_CELLS	0.0036000038880004137
ASSEMBLY_OF_THE_PRE_REPLICATIVE_COMPLEX	-0.0036000038880004137
NEUROTRANSMITTER_RELEASE_CYCLE	0.003200002730664564
TRANSCRIPTION_COUPLED_NER_TC_NER	0.0028000018293300455
INTRINSIC_PATHWAY_FOR_APOPTOSIS	-0.0028000018293297124
SCF_BETA_TRCP_MEDIATED_DEGRADATION_OF_EMI1	0.002400001151996456
ACTIVATED_TLR4_SIGNALLING	-0.002400001151996123
RNA_POL_III_TRANSCRIPTION	0.002000000666662838
CDK_MEDIATED_PHOSPHORYLATION_AND_REMOVAL_OF_CDC6	-0.0016000003413302322
PI3K_CASCADE	0.0016000003413301211
3_UTR_MEDIATED_TRANSLATIONAL_REGULATION	-0.0012000001439976815
SEMA4D_IN_SEMAPHORIN_SIGNALING	0.0012000001439975705
MEIOTIC_SYNAPSIS	-0.0008000000426650056
ACTIVATION_OF_KAINATE_RECEPTORS_UPON_GLUTAMATE_BINDING	0.0
PASSIVE_TRANSPORT_BY_AQUAPORINS	0.0
CALNEXIN_CALRETICULIN_CYCLE	0.0
PHOSPHOLIPASE_C_MEDIATED_CASCADE	0.0
CGMP_EFFECTS	0.0
AMINO_ACID_SYNTHESIS_AND_INTERCONVERSION_TRANSAMINATION	0.0
SYNTHESIS_SECRETION_AND_INACTIVATION_OF_GIP	0.0
REGULATION_OF_SIGNALING_BY_CBL	0.0
DCC_MEDIATED_ATTRACTIVE_SIGNALING	0.0
GLOBAL_GENOMIC_NER_GG_NER	0.0
THROMBOXANE_SIGNALLING_THROUGH_TP_RECEPTOR	0.0
EFFECTS_OF_PIP2_HYDROLYSIS	0.0
PURINE_CATABOLISM	0.0
ROLE_OF_DCC_IN_REGULATING_APOPTOSIS	0.0
PYRUVATE_METABOLISM	0.0
DEPOSITION_OF_NEW_CENPA_CONTAINING_NUCLEOSOMES_AT_THE_CENTROMERE	0.0
REGULATION_OF_AMPK_ACTIVITY_VIA_LKB1	0.0
ROLE_OF_SECOND_MESSENGERS_IN_NETRIN1_SIGNALING	0.0
ACTIVATED_TAK1_MEDIATES_P38_MAPK_ACTIVATION	0.0
REGULATION_OF_RHEB_GTPASE_ACTIVITY_BY_AMPK	0.0
INTERACTION_BETWEEN_L1_AND_ANKYRINS	0.0
AMINE_COMPOUND_SLC_TRANSPORTERS	0.0
ENERGY_DEPENDENT_REGULATION_OF_MTOR_BY_LKB1_AMPK	0.0
THROMBIN_SIGNALLING_THROUGH_PROTEINASE_ACTIVATED_RECEPTORS_PARS	0.0
TRANSPORT_OF_VITAMINS_NUCLEOSIDES_AND_RELATED_MOLECULES	0.0
SHC_MEDIATED_CASCADE	0.0
HIGHLY_CALCIUM_PERMEABLE_POSTSYNAPTIC_NICOTINIC_ACETYLCHOLINE_RECEPTORS	0.0
PRESYNAPTIC_NICOTINIC_ACETYLCHOLINE_RECEPTORS	0.0
ORGANIC_CATION_ANION_ZWITTERION_TRANSPORT	0.0
JNK_C_JUN_KINASES_PHOSPHORYLATION_AND_ACTIVATION_MEDIATED_BY_ACTIVATED_HUMAN_TAK1	0.0
RECYCLING_PATHWAY_OF_L1	0.0
SYNTHESIS_OF_SUBSTRATES_IN_N_GLYCAN_BIOSYTHESIS	0.0
PI_3K_CASCADE	0.0
SYNTHESIS_AND_INTERCONVERSION_OF_NUCLEOTIDE_DI_AND_TRIPHOSPHATES	0.0
ADP_SIGNALLING_THROUGH_P2RY12	0.0
CELL_EXTRACELLULAR_MATRIX_INTERACTIONS	0.0
BIOSYNTHESIS_OF_THE_N_GLYCAN_PRECURSOR_DOLICHOL_LIPID_LINKED_OLIGOSACCHARIDE_LLO_AND_TRANSFER_TO_A_NASCENT_PROTEIN	0.0
IL1_SIGNALING	0.0
ACTIVATION_OF_THE_AP1_FAMILY_OF_TRANSCRIPTION_FACTORS	0.0
IONOTROPIC_ACTIVITY_OF_KAINATE_RECEPTORS	0.0
TAK1_ACTIVATES_NFKB_BY_PHOSPHORYLATION_AND_ACTIVATION_OF_IKKS_COMPLEX	0.0
TRAF6_MEDIATED_INDUCTION_OF_TAK1_COMPLEX	0.0
NEPHRIN_INTERACTIONS	0.0
ABORTIVE_ELONGATION_OF_HIV1_TRANSCRIPT_IN_THE_ABSENCE_OF_TAT	0.0
RNA_POL_III_CHAIN_ELONGATION	0.0
ACTIVATION_OF_BH3_ONLY_PROTEINS	0.0
MTORC1_MEDIATED_SIGNALLING	0.0
COMPLEMENT_CASCADE	0.0
GLUTATHIONE_CONJUGATION	0.0
INTEGRATION_OF_PROVIRUS	0.0
CYTOSOLIC_SULFONATION_OF_SMALL_MOLECULES	0.0
PHOSPHORYLATION_OF_THE_APC_C	0.0
CONVERSION_FROM_APC_C_CDC20_TO_APC_C_CDH1_IN_LATE_ANAPHASE	0.0
CHYLOMICRON_MEDIATED_LIPID_TRANSPORT	0.0
THE_ROLE_OF_NEF_IN_HIV1_REPLICATION_AND_DISEASE_PATHOGENESIS	0.0
G1_S_SPECIFIC_TRANSCRIPTION	0.0
LIPOPROTEIN_METABOLISM	0.0
APC_C_CDC20_MEDIATED_DEGRADATION_OF_CYCLIN_B	0.0
REGULATION_OF_GLUCOKINASE_BY_GLUCOKINASE_REGULATORY_PROTEIN	0.0
GLUCURONIDATION	0.0
UNWINDING_OF_DNA	0.0
ACTIVATION_OF_ATR_IN_RESPONSE_TO_REPLICATION_STRESS	0.0
SHC_MEDIATED_SIGNALLING	0.0
VIRAL_MESSENGER_RNA_SYNTHESIS	0.0
RAF_MAP_KINASE_CASCADE	0.0
FORMATION_OF_THE_HIV1_EARLY_ELONGATION_COMPLEX	0.0
RNA_POL_III_TRANSCRIPTION_TERMINATION	0.0
VOLTAGE_GATED_POTASSIUM_CHANNELS	0.0
NOD1_2_SIGNALING_PATHWAY	0.0
ANTIGEN_PRESENTATION_FOLDING_ASSEMBLY_AND_PEPTIDE_LOADING_OF_CLASS_I_MHC	0.0
G2_M_DNA_DAMAGE_CHECKPOINT	0.0
PYRIMIDINE_METABOLISM	0.0
SYNTHESIS_OF_GLYCOSYLPHOSPHATIDYLINOSITOL_GPI	0.0
GAP_JUNCTION_ASSEMBLY	0.0
FGFR1_LIGAND_BINDING_AND_ACTIVATION	0.0
FGFR4_LIGAND_BINDING_AND_ACTIVATION	0.0
FGFR2C_LIGAND_BINDING_AND_ACTIVATION	0.0
GAP_JUNCTION_TRAFFICKING	0.0
FGFR_LIGAND_BINDING_AND_ACTIVATION	0.0
RESOLUTION_OF_AP_SITES_VIA_THE_SINGLE_NUCLEOTIDE_REPLACEMENT_PATHWAY	0.0
TRYPTOPHAN_CATABOLISM	0.0
EXTENSION_OF_TELOMERES	0.0
THE_NLRP3_INFLAMMASOME	0.0
INITIAL_TRIGGERING_OF_COMPLEMENT	0.0
APC_CDC20_MEDIATED_DEGRADATION_OF_NEK2A	0.0
CREATION_OF_C4_AND_C2_ACTIVATORS	0.0
REMOVAL_OF_THE_FLAP_INTERMEDIATE_FROM_THE_C_STRAND	0.0
TELOMERE_MAINTENANCE	0.0
PACKAGING_OF_TELOMERE_ENDS	0.0
INWARDLY_RECTIFYING_K_CHANNELS	0.0
INFLAMMASOMES	0.0
TANDEM_PORE_DOMAIN_POTASSIUM_CHANNELS	0.0
PIP3_ACTIVATES_AKT_SIGNALING	0.0
EARLY_PHASE_OF_HIV_LIFE_CYCLE	0.0
TRANSPORT_OF_RIBONUCLEOPROTEINS_INTO_THE_HOST_NUCLEUS	0.0
NITRIC_OXIDE_STIMULATES_GUANYLATE_CYCLASE	0.0
SOS_MEDIATED_SIGNALLING	0.0
DESTABILIZATION_OF_MRNA_BY_KSRP	0.0
NFKB_ACTIVATION_THROUGH_FADD_RIP1_PATHWAY_MEDIATED_BY_CASPASE_8_AND10	0.0
GABA_B_RECEPTOR_ACTIVATION	0.0
TRAF3_DEPENDENT_IRF_ACTIVATION_PATHWAY	0.0
IRAK2_MEDIATED_ACTIVATION_OF_TAK1_COMPLEX_UPON_TLR7_8_OR_9_STIMULATION	0.0
INHIBITION_OF_VOLTAGE_GATED_CA2_CHANNELS_VIA_GBETA_GAMMA_SUBUNITS	0.0
GABA_A_RECEPTOR_ACTIVATION	0.0
REGULATION_OF_IFNG_SIGNALING	0.0
TRAF6_MEDIATED_NFKB_ACTIVATION	0.0
TRAF6_MEDIATED_IRF7_ACTIVATION	0.0
IRAK1_RECRUITS_IKK_COMPLEX	0.0
DESTABILIZATION_OF_MRNA_BY_BRF1	0.0
REGULATION_OF_WATER_BALANCE_BY_RENAL_AQUAPORINS	0.0
SYNTHESIS_SECRETION_AND_INACTIVATION_OF_GLP1	0.0
TRANSPORT_OF_ORGANIC_ANIONS	0.0
INCRETIN_SYNTHESIS_SECRETION_AND_INACTIVATION	0.0
GABA_SYNTHESIS_RELEASE_REUPTAKE_AND_DEGRADATION	0.0
PROSTACYCLIN_SIGNALLING_THROUGH_PROSTACYCLIN_RECEPTOR	0.0
SIGNAL_REGULATORY_PROTEIN_SIRP_FAMILY_INTERACTIONS	0.0
PLATELET_CALCIUM_HOMEOSTASIS	0.0
IL_RECEPTOR_SHC_SIGNALING	0.0
PLATELET_SENSITIZATION_BY_LDL	0.0
N_GLYCAN_TRIMMING_IN_THE_ER_AND_CALNEXIN_CALRETICULIN_CYCLE	0.0
DESTABILIZATION_OF_MRNA_BY_TRISTETRAPROLIN_TTP	0.0
N_GLYCAN_ANTENNAE_ELONGATION	0.0
TRAF6_MEDIATED_IRF7_ACTIVATION_IN_TLR7_8_OR_9_SIGNALING	0.0
MEIOTIC_RECOMBINATION	0.0
SIGNAL_ATTENUATION	0.0
HORMONE_SENSITIVE_LIPASE_HSL_MEDIATED_TRIACYLGLYCEROL_HYDROLYSIS	0.0
E2F_MEDIATED_REGULATION_OF_DNA_REPLICATION	0.0
SYNTHESIS_OF_VERY_LONG_CHAIN_FATTY_ACYL_COAS	0.0
ETHANOL_OXIDATION	0.0
INHIBITION_OF_REPLICATION_INITIATION_OF_DAMAGED_DNA_BY_RB1_E2F1	0.0
INTRINSIC_PATHWAY	0.0
LAGGING_STRAND_SYNTHESIS	0.0
PLATELET_AGGREGATION_PLUG_FORMATION	0.0
IL_6_SIGNALING	0.0
FORMATION_OF_INCISION_COMPLEX_IN_GG_NER	0.0
ACTIVATION_OF_IRF3_IRF7_MEDIATED_BY_TBK1_IKK_EPSILON	0.0
LIGAND_GATED_ION_CHANNEL_TRANSPORT	0.0
IKK_COMPLEX_RECRUITMENT_MEDIATED_BY_RIP1	0.0
DSCAM_INTERACTIONS	0.0
TRANSFERRIN_ENDOCYTOSIS_AND_RECYCLING	0.0
NEGATIVE_REGULATORS_OF_RIG_I_MDA5_SIGNALING	0.0
REGULATION_OF_IFNA_SIGNALING	0.0
N_GLYCAN_ANTENNAE_ELONGATION_IN_THE_MEDIAL_TRANS_GOLGI	0.0
KINESINS	0.0
GABA_RECEPTOR_ACTIVATION	0.0
ADVANCED_GLYCOSYLATION_ENDPRODUCT_RECEPTOR_SIGNALING	0.0
CREB_PHOSPHORYLATION_THROUGH_THE_ACTIVATION_OF_CAMKII	0.0
GLYCOGEN_BREAKDOWN_GLYCOGENOLYSIS	0.0
BILE_SALT_AND_ORGANIC_ANION_SLC_TRANSPORTERS	0.0
ARMS_MEDIATED_ACTIVATION	0.0
ALPHA_LINOLENIC_ACID_ALA_METABOLISM	0.0
SIGNALING_BY_FGFR1_FUSION_MUTANTS	0.0
KERATAN_SULFATE_BIOSYNTHESIS	0.0
DOWNREGULATION_OF_SMAD2_3_SMAD4_TRANSCRIPTIONAL_ACTIVITY	0.0
HYALURONAN_METABOLISM	0.0
TRANSCRIPTIONAL_ACTIVITY_OF_SMAD2_SMAD3_SMAD4_HETEROTRIMER	0.0
THE_ACTIVATION_OF_ARYLSULFATASES	0.0
SYNTHESIS_OF_PIPS_AT_THE_PLASMA_MEMBRANE	0.0
HYALURONAN_UPTAKE_AND_DEGRADATION	0.0
CHONDROITIN_SULFATE_BIOSYNTHESIS	0.0
SYNTHESIS_OF_PE	0.0
SYNTHESIS_OF_PIPS_AT_THE_LATE_ENDOSOME_MEMBRANE	0.0
OXYGEN_DEPENDENT_PROLINE_HYDROXYLATION_OF_HYPOXIA_INDUCIBLE_FACTOR_ALPHA	0.0
SYNTHESIS_OF_PA	0.0
CS_DS_DEGRADATION	0.0
ACTIVATED_POINT_MUTANTS_OF_FGFR2	0.0
TGF_BETA_RECEPTOR_SIGNALING_ACTIVATES_SMADS	0.0
SYNTHESIS_OF_PIPS_AT_THE_GOLGI_MEMBRANE	0.0
ACYL_CHAIN_REMODELLING_OF_PC	0.0
SIGNALLING_TO_P38_VIA_RIT_AND_RIN	0.0
SYNTHESIS_OF_PIPS_AT_THE_EARLY_ENDOSOME_MEMBRANE	0.0
HS_GAG_DEGRADATION	0.0
DOWNREGULATION_OF_TGF_BETA_RECEPTOR_SIGNALING	0.0
TGF_BETA_RECEPTOR_SIGNALING_IN_EMT_EPITHELIAL_TO_MESENCHYMAL_TRANSITION	0.0
ACYL_CHAIN_REMODELLING_OF_PI	0.0
P38MAPK_EVENTS	0.0
SIGNALLING_TO_RAS	0.0
SIGNALING_BY_ACTIVATED_POINT_MUTANTS_OF_FGFR1	0.0
ABACAVIR_TRANSPORT_AND_METABOLISM	0.0
SYNTHESIS_OF_PC	0.0
NEGATIVE_REGULATION_OF_THE_PI3K_AKT_NETWORK	0.0
TIE2_SIGNALING	0.0
ERK_MAPK_TARGETS	0.0
TRANSLOCATION_OF_ZAP_70_TO_IMMUNOLOGICAL_SYNAPSE	0.0
GLUTAMATE_NEUROTRANSMITTER_RELEASE_CYCLE	0.0
PHOSPHORYLATION_OF_CD3_AND_TCR_ZETA_CHAINS	0.0
SHC1_EVENTS_IN_EGFR_SIGNALING	0.0
AKT_PHOSPHORYLATES_TARGETS_IN_THE_CYTOSOL	0.0
BASIGIN_INTERACTIONS	0.0
DOWNSTREAM_TCR_SIGNALING	0.0
REGULATION_OF_PYRUVATE_DEHYDROGENASE_PDH_COMPLEX	0.0
PECAM1_INTERACTIONS	0.0
REGULATORY_RNA_PATHWAYS	0.0
ERKS_ARE_INACTIVATED	0.0
HS_GAG_BIOSYNTHESIS	0.0
RETROGRADE_NEUROTROPHIN_SIGNALLING	0.0
NUCLEAR_EVENTS_KINASE_AND_TRANSCRIPTION_FACTOR_ACTIVATION	0.0
VEGF_LIGAND_RECEPTOR_INTERACTIONS	0.0
PLATELET_ADHESION_TO_EXPOSED_COLLAGEN	0.0
A_TETRASACCHARIDE_LINKER_SEQUENCE_IS_REQUIRED_FOR_GAG_SYNTHESIS	0.0
ACYL_CHAIN_REMODELLING_OF_PS	0.0
ACYL_CHAIN_REMODELLING_OF_PE	0.0
ACYL_CHAIN_REMODELLING_OF_PG	0.0
KERATAN_SULFATE_DEGRADATION	0.0
APOPTOSIS_INDUCED_DNA_FRAGMENTATION	0.0
KERATAN_SULFATE_KERATIN_METABOLISM	0.0
SIGNALING_BY_FGFR3_MUTANTS	0.0
PROLONGED_ERK_ACTIVATION_EVENTS	0.0
SIGNALING_BY_NOTCH3	0.0
MRNA_DECAY_BY_3_TO_5_EXORIBONUCLEASE	0.0
PRE_NOTCH_PROCESSING_IN_GOLGI	0.0
ACTIVATED_AMPK_STIMULATES_FATTY_ACID_OXIDATION_IN_MUSCLE	0.0
NEF_MEDIATES_DOWN_MODULATION_OF_CELL_SURFACE_RECEPTORS_BY_RECRUITING_THEM_TO_CLATHRIN_ADAPTERS	0.0
REGULATION_OF_KIT_SIGNALING	0.0
G0_AND_EARLY_G1	0.0
NEGATIVE_REGULATION_OF_FGFR_SIGNALING	0.0
TETRAHYDROBIOPTERIN_BH4_SYNTHESIS_RECYCLING_SALVAGE_AND_REGULATION	0.0
ABCA_TRANSPORTERS_IN_LIPID_HOMEOSTASIS	0.0
DAG_AND_IP3_SIGNALING	0.0
NEF_MEDIATED_DOWNREGULATION_OF_MHC_CLASS_I_COMPLEX_CELL_SURFACE_EXPRESSION	0.0
COPI_MEDIATED_TRANSPORT	0.0
INSULIN_RECEPTOR_RECYCLING	0.0
CTNNB1_PHOSPHORYLATION_CASCADE	0.0
ANDROGEN_BIOSYNTHESIS	0.0
SYNTHESIS_OF_BILE_ACIDS_AND_BILE_SALTS	0.0
SYNTHESIS_OF_BILE_ACIDS_AND_BILE_SALTS_VIA_24_HYDROXYCHOLESTEROL	0.0
RECYCLING_OF_BILE_ACIDS_AND_SALTS	0.0
SYNTHESIS_OF_BILE_ACIDS_AND_BILE_SALTS_VIA_7ALPHA_HYDROXYCHOLESTEROL	0.0
BASE_EXCISION_REPAIR	0.0
GAP_JUNCTION_DEGRADATION	0.0
PROCESSING_OF_INTRONLESS_PRE_MRNAS	0.0
ACTIVATION_OF_THE_PRE_REPLICATIVE_COMPLEX	0.0
RNA_POL_I_TRANSCRIPTION_TERMINATION	0.0
PTM_GAMMA_CARBOXYLATION_HYPUSINE_FORMATION_AND_ARYLSULFATASE_ACTIVATION	0.0
EXTRINSIC_PATHWAY_FOR_APOPTOSIS	0.0
INHIBITION_OF_THE_PROTEOLYTIC_ACTIVITY_OF_APC_C_REQUIRED_FOR_THE_ONSET_OF_ANAPHASE_BY_MITOTIC_SPINDLE_CHECKPOINT_COMPONENTS	0.0
RNA_POL_III_TRANSCRIPTION_INITIATION_FROM_TYPE_2_PROMOTER	0.0
PYRIMIDINE_CATABOLISM	0.0
VITAMIN_B5_PANTOTHENATE_METABOLISM	0.0
RESOLUTION_OF_AP_SITES_VIA_THE_MULTIPLE_NUCLEOTIDE_PATCH_REPLACEMENT_PATHWAY	0.0
GAMMA_CARBOXYLATION_TRANSPORT_AND_AMINO_TERMINAL_CLEAVAGE_OF_PROTEINS	0.0
ASSOCIATION_OF_LICENSING_FACTORS_WITH_THE_PRE_REPLICATIVE_COMPLEX	0.0
CIRCADIAN_REPRESSION_OF_EXPRESSION_BY_REV_ERBA	0.0
SIGNALING_BY_NOTCH2	0.0
YAP1_AND_WWTR1_TAZ_STIMULATED_GENE_EXPRESSION	0.0
REGULATION_OF_COMPLEMENT_CASCADE	0.0
ANTIGEN_ACTIVATES_B_CELL_RECEPTOR_LEADING_TO_GENERATION_OF_SECOND_MESSENGERS	0.0
RORA_ACTIVATES_CIRCADIAN_EXPRESSION	0.0
SIGNALING_BY_NOTCH4	0.0
TRAFFICKING_AND_PROCESSING_OF_ENDOSOMAL_TLR	0.0
ACTIVATED_NOTCH1_TRANSMITS_SIGNAL_TO_THE_NUCLEUS	0.0
DEGRADATION_OF_THE_EXTRACELLULAR_MATRIX	0.0
PRE_NOTCH_TRANSCRIPTION_AND_TRANSLATION	0.0
RIP_MEDIATED_NFKB_ACTIVATION_VIA_DAI	0.0
GLYCOSPHINGOLIPID_METABOLISM	0.0
IL_7_SIGNALING	0.0
NUCLEAR_SIGNALING_BY_ERBB4	0.0
SHC1_EVENTS_IN_ERBB4_SIGNALING	0.0
BETA_DEFENSINS	0.0
MEMBRANE_BINDING_AND_TARGETTING_OF_GAG_PROTEINS	0.0
GRB2_EVENTS_IN_ERBB2_SIGNALING	0.0
SIGNALING_BY_CONSTITUTIVELY_ACTIVE_EGFR	0.0
DEFENSINS	0.0
TERMINATION_OF_O_GLYCAN_BIOSYNTHESIS	0.0
SPHINGOLIPID_DE_NOVO_BIOSYNTHESIS	0.0
PROLACTIN_RECEPTOR_SIGNALING	0.0
DOWNREGULATION_OF_ERBB2_ERBB3_SIGNALING	0.0
SULFUR_AMINO_ACID_METABOLISM	0.0
GENERATION_OF_SECOND_MESSENGER_MOLECULES	0.0
RNA_POL_I_TRANSCRIPTION	0.0
FATTY_ACYL_COA_BIOSYNTHESIS	0.0
E2F_ENABLED_INHIBITION_OF_PRE_REPLICATION_COMPLEX_FORMATION	0.0
OTHER_SEMAPHORIN_INTERACTIONS	0.0
CRMPS_IN_SEMA3A_SIGNALING	0.0
ADHERENS_JUNCTIONS_INTERACTIONS	0.0
SYNTHESIS_SECRETION_AND_DEACYLATION_OF_GHRELIN	0.0
CD28_CO_STIMULATION	0.0
G_BETA_GAMMA_SIGNALLING_THROUGH_PLC_BETA	0.0
ADP_SIGNALLING_THROUGH_P2RY1	0.0
CYCLIN_A_B1_ASSOCIATED_EVENTS_DURING_G2_M_TRANSITION	0.0
POST_TRANSLATIONAL_MODIFICATION_SYNTHESIS_OF_GPI_ANCHORED_PROTEINS	0.0
FORMATION_OF_RNA_POL_II_ELONGATION_COMPLEX_	0.0
OPSINS	0.0
PROSTANOID_LIGAND_RECEPTORS	0.0
ACTIVATION_OF_CHAPERONE_GENES_BY_ATF6_ALPHA	0.0
TRAFFICKING_OF_GLUR2_CONTAINING_AMPA_RECEPTORS	0.0
FANCONI_ANEMIA_PATHWAY	0.0
REGULATION_OF_INSULIN_SECRETION_BY_ACETYLCHOLINE	0.0
GLUCAGON_TYPE_LIGAND_RECEPTORS	0.0
ACTIVATION_OF_GENES_BY_ATF4	0.0
EICOSANOID_LIGAND_BINDING_RECEPTORS	0.0
ACTIVATION_OF_CHAPERONES_BY_ATF6_ALPHA	0.0
NUCLEOTIDE_LIKE_PURINERGIC_RECEPTORS	0.0
INHIBITION_OF_INSULIN_SECRETION_BY_ADRENALINE_NORADRENALINE	0.0
CLASS_C_3_METABOTROPIC_GLUTAMATE_PHEROMONE_RECEPTORS	0.0
NCAM1_INTERACTIONS	0.0
TRAFFICKING_OF_AMPA_RECEPTORS	0.0
P2Y_RECEPTORS	0.0
PERK_REGULATED_GENE_EXPRESSION	0.0
ACTIVATION_OF_RAC	0.0
PURINE_SALVAGE	0.0
SEMA3A_PAK_DEPENDENT_AXON_REPULSION	0.0
REPAIR_SYNTHESIS_FOR_GAP_FILLING_BY_DNA_POL_IN_TC_NER	0.0
UNBLOCKING_OF_NMDA_RECEPTOR_GLUTAMATE_BINDING_AND_ACTIVATION	0.0
POST_NMDA_RECEPTOR_ACTIVATION_EVENTS	0.0
CREB_PHOSPHORYLATION_THROUGH_THE_ACTIVATION_OF_RAS	0.0
ACTIVATION_OF_NMDA_RECEPTOR_UPON_GLUTAMATE_BINDING_AND_POSTSYNAPTIC_EVENTS	0.0
METAL_ION_SLC_TRANSPORTERS	0.0
RAS_ACTIVATION_UOPN_CA2_INFUX_THROUGH_NMDA_RECEPTOR	0.0
DOUBLE_STRAND_BREAK_REPAIR	0.0
ZINC_TRANSPORTERS	0.0
SIGNAL_AMPLIFICATION	0.0
MRNA_DECAY_BY_5_TO_3_EXORIBONUCLEASE	0.0
NA_CL_DEPENDENT_NEUROTRANSMITTER_TRANSPORTERS	0.0
RECEPTOR_LIGAND_BINDING_INITIATES_THE_SECOND_PROTEOLYTIC_CLEAVAGE_OF_NOTCH_RECEPTOR	0.0
BRANCHED_CHAIN_AMINO_ACID_CATABOLISM	0.0
CD28_DEPENDENT_VAV1_PATHWAY	0.0
AMINO_ACID_AND_OLIGOPEPTIDE_SLC_TRANSPORTERS	0.0
FORMATION_OF_TRANSCRIPTION_COUPLED_NER_TC_NER_REPAIR_COMPLEX	0.0
G_PROTEIN_BETA_GAMMA_SIGNALLING	0.0
TIGHT_JUNCTION_INTERACTIONS	0.0
CD28_DEPENDENT_PI3K_AKT_SIGNALING	0.0
FACILITATIVE_NA_INDEPENDENT_GLUCOSE_TRANSPORTERS	0.0
G_ALPHA_Z_SIGNALLING_EVENTS	0.0
CELL_CELL_JUNCTION_ORGANIZATION	0.0
PD1_SIGNALING	0.0
G_BETA_GAMMA_SIGNALLING_THROUGH_PI3KGAMMA	0.0
LYSOSOME_VESICLE_BIOGENESIS	0.0
SEMA3A_PLEXIN_REPULSION_SIGNALING_BY_INHIBITING_INTEGRIN_ADHESION	0.0
REGULATION_OF_THE_FANCONI_ANEMIA_PATHWAY	0.0
POL_SWITCHING	0.0
CITRIC_ACID_CYCLE_TCA_CYCLE	0.0
ENDOGENOUS_STEROLS	0.0
ACETYLCHOLINE_NEUROTRANSMITTER_RELEASE_CYCLE	0.0
CA_DEPENDENT_EVENTS	0.0
CYTOSOLIC_TRNA_AMINOACYLATION	0.0
MITOCHONDRIAL_TRNA_AMINOACYLATION	0.0
DOPAMINE_NEUROTRANSMITTER_RELEASE_CYCLE	0.0
NOTCH_HLH_TRANSCRIPTION_PATHWAY	0.0
METABOLISM_OF_POLYAMINES	0.0
MITOCHONDRIAL_FATTY_ACID_BETA_OXIDATION	0.0
COMMON_PATHWAY	0.0
PROCESSIVE_SYNTHESIS_ON_THE_LAGGING_STRAND	0.0
GLYCOLYSIS	0.0
REGULATION_OF_GENE_EXPRESSION_IN_BETA_CELLS	0.0
AMINO_ACID_TRANSPORT_ACROSS_THE_PLASMA_MEMBRANE	0.0
ADENYLATE_CYCLASE_INHIBITORY_PATHWAY	0.0
NFKB_IS_ACTIVATED_AND_SIGNALS_SURVIVAL	0.0
NRIF_SIGNALS_CELL_DEATH_FROM_THE_NUCLEUS	0.0
SLBP_DEPENDENT_PROCESSING_OF_REPLICATION_DEPENDENT_HISTONE_PRE_MRNAS	0.0
HDL_MEDIATED_LIPID_TRANSPORT	0.0
APOPTOTIC_CLEAVAGE_OF_CELL_ADHESION_PROTEINS	0.0
BASE_FREE_SUGAR_PHOSPHATE_REMOVAL_VIA_THE_SINGLE_NUCLEOTIDE_REPLACEMENT_PATHWAY	0.0
CYTOCHROME_P450_ARRANGED_BY_SUBSTRATE_TYPE	0.0
XENOBIOTICS	0.0
CASPASE_MEDIATED_CLEAVAGE_OF_CYTOSKELETAL_PROTEINS	0.0
P75NTR_SIGNALS_VIA_NFKB	0.0
REGULATED_PROTEOLYSIS_OF_P75NTR	0.0
P75NTR_RECRUITS_SIGNALLING_COMPLEXES	0.0
ADENYLATE_CYCLASE_ACTIVATING_PATHWAY	0.0
DARPP_32_EVENTS	0.0
PURINE_RIBONUCLEOSIDE_MONOPHOSPHATE_BIOSYNTHESIS	0.0
HOMOLOGOUS_RECOMBINATION_REPAIR_OF_REPLICATION_INDEPENDENT_DOUBLE_STRAND_BREAKS	0.0
PROCESSING_OF_CAPPED_INTRONLESS_PRE_MRNA	0.0
CDC6_ASSOCIATION_WITH_THE_ORC_ORIGIN_COMPLEX	0.0
SEROTONIN_RECEPTORS	0.0
AMINE_LIGAND_BINDING_RECEPTORS	0.0
STRIATED_MUSCLE_CONTRACTION	0.0
POST_CHAPERONIN_TUBULIN_FOLDING_PATHWAY	0.0
FORMATION_OF_TUBULIN_FOLDING_INTERMEDIATES_BY_CCT_TRIC	0.0
GPVI_MEDIATED_ACTIVATION_CASCADE	0.0
HORMONE_LIGAND_BINDING_RECEPTORS	0.0
GLUCAGON_SIGNALING_IN_METABOLIC_REGULATION	0.0
RNA_POL_II_TRANSCRIPTION_PRE_INITIATION_AND_PROMOTER_OPENING	0.0
ELEVATION_OF_CYTOSOLIC_CA2_LEVELS	0.0
INTEGRIN_ALPHAIIB_BETA3_SIGNALING	0.0
CHEMOKINE_RECEPTORS_BIND_CHEMOKINES	0.0
AMINE_DERIVED_HORMONES	0.0
RECRUITMENT_OF_NUMA_TO_MITOTIC_CENTROSOMES	0.0
PKA_MEDIATED_PHOSPHORYLATION_OF_CREB	0.0
STEROID_HORMONES	0.0
ACETYLCHOLINE_BINDING_AND_DOWNSTREAM_EVENTS	0.0
G_PROTEIN_ACTIVATION	0.0
PEPTIDE_HORMONE_BIOSYNTHESIS	0.0
GRB2_SOS_PROVIDES_LINKAGE_TO_MAPK_SIGNALING_FOR_INTERGRINS_	0.0
REGULATION_OF_INSULIN_LIKE_GROWTH_FACTOR_IGF_ACTIVITY_BY_INSULIN_LIKE_GROWTH_FACTOR_BINDING_PROTEINS_IGFBPS	0.0
NOREPINEPHRINE_NEUROTRANSMITTER_RELEASE_CYCLE	0.0
GLYCOPROTEIN_HORMONES	0.0
P130CAS_LINKAGE_TO_MAPK_SIGNALING_FOR_INTEGRINS	0.0
SHC_RELATED_EVENTS	0.0
