## Supplementary Table 4 for "Biologically informed deep learning to infer gene program activity in single cells"

### Sheet: Sheet1
Dataset name	GEO	Integrated	Reference/query	Genome version	Short description
STZ	GSE128565	Yes	query	mus_musculus_GRCm38_ensrel100_cr3.1.0	Healthy, STZ model of T2D, STZ model of T2D with chemical diabetes treatment
Fltp_P16	GSE161966	Yes	reference	mm10_mTmG_ensrel94	Young
NOD	GSE144471	Yes	reference	mus_musculus_GRCm38_ensrel100_cr3.1.0_lickert_ngn3_pdx	Young NOD (not yet diabetic)
spikein_drug	GSE147203/GSE142465 (GSM4228185 - GSM4228199)	Yes	reference	mus_musculus_GRCm38_ensrel100_cr3.1.0_lickert_ngn3_pdx	Control and different chemical stress exposure
NOD_elimination	GSE117770	No	/	mus_musculus_GRCm38_ensrel100_cr3.1.0_lickert_ngn3_pdx	NOD of different ages
